# IKBIP is a novel EMT-related biomarker and predicts poor survival in glioma

**DOI:** 10.1101/2020.06.26.172569

**Authors:** Ying Yang, Jin Wang, Shihai Xu, Wen Lv, Fei Shi, Aijun Shan

## Abstract

**Purpose:** I kappa B-interacting protein (IKBIP) in cancer has rarely been reported. This study aimed at investigating its expression pattern and biological function in brain glioma at transcriptional level.

**Methods:** We selected 301 glioma patients with microarray data from CGGA database and 697 glioma patients with RNAseq data from TCGA database. Transcriptome data and clinical data of 998 samples were analyzed. Statistical analysis and figure generating were performed with R language.

**Results:** We found that IKBIP expression showed positive correlation with WHO grade of glioma. IKBIP was increased in IDH wildtype and mesenchymal molecular subtype of glioma. Gene ontology analysis demonstrated that IKBIP was profoundly associated with extracellular matrix organization, cell-substrate adhesion and response to wounding in both pan-glioma and glioblastoma. Subsequent GSEA analysis revealed that IKBIP was particularly correlated with epithelial-to-mesenchymal transition (EMT). To further elucidate the relationship between IKBIP and EMT, we performed GSVA analysis to screen the EMT-related signaling pathways, and found that IKBIP expression was significantly associated with PI3K/AKT, hypoxia and TGF-β pathway. Moreover, IKBIP expression was found to be synergistic with key biomarkers of EMT, especially with N-cadherin, vimentin, snail, slug and TWIST1. Finally, higher IKBIP indicated significantly shorter survival for glioma patients.

**Conclusions:** IKBIP was associated with more aggressive phenotypes of gliomas.

Furthermore, IKBIP was significantly involved in EMT and could serve as an independent prognosticator in glioma.
