## Supplemental Table 2 for "IKBIP is a novel EMT-related biomarker and predicts poor survival in glioma"

### Sheet: Table_S2
Supplementary Table 2. IKBIP-positively-correlated genes that overlap between CGGA and TCGA pan-glioma (Pearson r >0.6).
1	ABCC3
2	ACTR3
3	ADAM12
4	ADAM9
5	ADPGK
6	AK2
7	ALG2
8	ANGPT2
9	ANPEP
10	ANTXR2
11	ANXA1
12	ANXA2
13	ANXA5
14	APOBEC3C
15	APOBEC3F
16	APOBEC3G
17	ARAP3
18	ARF4
19	ARHGAP11A
20	ARHGAP18
21	ARHGDIB
22	ASB9
23	ASPM
24	ASPN
25	ATP1B3
26	AURKA
27	B2M
28	B3GNT5
29	BACE2
30	BCAT1
31	BCL10
32	BCL3
33	BGN
34	BIRC5
35	BST1
36	BTG3
37	BUB1
38	BZW1
39	C1orf112
40	C1R
41	C1RL
42	CALD1
43	CALR
44	CALU
45	CAPZA1
46	CARD16
47	CASP1
48	CASP3
49	CASP4
50	CASP5
51	CASP6
52	CATSPER1
53	CCNB1
54	CD163
55	CD164
56	CD248
57	CD276
58	CD48
59	CD58
60	CD63
61	CD93
62	CDCA2
63	CDK2
64	CDKN3
65	CENPA
66	CENPE
67	CENPF
68	CENPK
69	CENPL
70	CEP55
71	CFI
72	CHEK1
73	CHEK2
74	CHI3L1
75	CHPF2
76	CHRNA9
77	CKAP4
78	CLCF1
79	CLEC2B
80	CLEC5A
81	CLIC1
82	CLIC4
83	CMTM3
84	CMTM6
85	CNIH4
86	COL1A1
87	COL1A2
88	COL3A1
89	COL4A1
90	COL4A2
91	COL5A1
92	COL5A2
93	COL6A2
94	COL8A1
95	CPVL
96	CSTA
97	CTHRC1
98	CTSB
99	CTSC
100	CXCL10
101	DLGAP5
102	DNAJB11
103	DPY19L1
104	DPYD
105	DTX3L
106	DUSP6
107	DYRK3
108	E2F7
109	E2F8
110	ECSCR
111	ECT2
112	EDEM2
113	EHD4
114	ELF4
115	EMILIN1
116	EMILIN2
117	EMP3
118	ENG
119	ENPEP
120	ERCC6L
121	ERI1
122	ESCO2
123	ESM1
124	EXO1
125	FAM111A
126	FAM114A1
127	FAM20A
128	FAM20C
129	FAM72D
130	FBLIM1
131	FCGBP
132	FCGR2A
133	FCGR3A
134	FKBP9
135	FN1
136	FNDC3B
137	FSTL1
138	GAS2L3
139	GBE1
140	GBP5
141	GDF15
142	GLA
143	GLB1
144	GLIPR1
145	GNG5
146	GPR65
147	GPX8
148	GRN
149	GUSB
150	HEXB
151	HJURP
152	HMMR
153	HSPA5
154	HSPG2
155	HTRA3
156	HUS1
157	IBSP
158	IFI30
159	IFNGR2
160	IGF2BP3
161	IGFBP2
162	IGFBP4
163	IGFBP7
164	IKBIP
165	IL10RB
166	IL1RAP
167	IL7
168	IQGAP1
169	IQGAP2
170	ISG20
171	ITGA1
172	ITGA4
173	ITGA5
174	ITGB1
175	ITGB3
176	ITGB3BP
177	JAG1
178	KCNE3
179	KDELR2
180	KIF14
181	KIF18A
182	KIF20A
183	KIF23
184	KIF4A
185	KNTC1
186	KPNA2
187	KYNU
188	LAMB1
189	LAMC1
190	LAP3
191	LDHA
192	LGALS1
193	LGALS3
194	LIMS1
195	LOX
196	LOXL1
197	LOXL2
198	LSP1
199	LUM
200	LXN
201	LY96
202	LYZ
203	MAGT1
204	MANF
205	MAP2K3
206	MCAM
207	MDK
208	MELK
209	METTL7B
210	MFSD1
211	MGP
212	MIR155HG
213	MMP11
214	MMP14
215	MMP19
216	MMP9
217	MPZL2
218	MPZL3
219	MRC2
220	MRPL32
221	MS4A6A
222	MSN
223	MSR1
224	MXRA5
225	MYCBP
226	MYL12A
227	MYL12B
228	MYL6
229	MYO1B
230	MYO1G
231	NAMPT
232	NANP
233	NAT1
234	NCAPG
235	NDC80
236	NEK6
237	NFE2L3
238	NID2
239	NIP7
240	NMI
241	NNMT
242	NOX4
243	NRP1
244	NTAN1
245	NUF2
246	NUP37
247	NUSAP1
248	OSMR
249	OSTC
250	P4HB
251	PARP9
252	PCOLCE
253	PDIA3
254	PDIA4
255	PDIA5
256	PDIA6
257	PDLIM1
258	PDPN
259	PECAM1
260	PGM2
261	PHLDA2
262	PI4K2B
263	PLAT
264	PLAU
265	PLAUR
266	PLBD1
267	PLEK2
268	PLIN2
269	PLK3
270	PLOD1
271	PLOD3
272	PLP2
273	PLSCR1
274	PMM2
275	POSTN
276	PPIB
277	PPIC
278	PPP1R3B
279	PRDX4
280	PROCR
281	PROS1
282	PTBP1
283	PTPN12
284	PTPN7
285	PTX3
286	PYGL
287	RAB27A
288	RAB32
289	RAB42
290	RAD51AP1
291	RAI14
292	RAP1B
293	RARS
294	RBBP8
295	RBL1
296	RBMS1
297	RDH10
298	REXO2
299	RIT1
300	RNF135
301	RNFT1
302	RPN1
303	RRM2
304	RUNX1
305	RUNX3
306	S100A11
307	S100A4
308	SAA1
309	SAT1
310	SDC1
311	SEC24D
312	SEC61A1
313	SERPINA1
314	SERPINH1
315	SH2D4A
316	SHC1
317	SHCBP1
318	SIGLEC7
319	SLAMF8
320	SLC10A3
321	SLC16A3
322	SLC25A24
323	SLC26A2
324	SLC30A5
325	SLC30A7
326	SLC43A3
327	SMC4
328	SOAT1
329	SOCS3
330	SP100
331	SPOCD1
332	SPON2
333	SPP1
334	SPPL2A
335	SPRY1
336	SRPX2
337	SSR3
338	STEAP3
339	STIL
340	STK17A
341	STT3A
342	SUSD2
343	TACC3
344	TAGLN2
345	TCF19
346	TDG
347	TGFB1I1
348	TGFBI
349	TGIF1
350	TIMP1
351	TK1
352	TMED2
353	TMEM154
354	TMEM45A
355	TMEM71
356	TNFAIP6
357	TNFAIP8
358	TNFRSF12A
359	TNFRSF1A
360	TOP2A
361	TPM4
362	TPRG1
363	TRAM1
364	TREM1
365	TTC26
366	TTK
367	TUBB6
368	TYMP
369	UGCG
370	VAV3
371	VDR
372	VEGFA
373	WEE1
374	ZCCHC9
375	ZNF217
376	ZYX
