## Supplemental Table 3 for "IKBIP is a novel EMT-related biomarker and predicts poor survival in glioma"

### Sheet: Table_S3
Supplementary Table 3. IKBIP-positively-correlated genes that overlap between CGGA and TCGA GBM (Pearson r >0.6).
1	ACOT9
2	ACTR3
3	ADAM10
4	ADAM9
5	ADPGK
6	ALG2
7	ANO6
8	ANXA2
9	APLP2
10	ARF4
11	ARHGAP18
12	ARPC1B
13	ARPC2
14	ATF1
15	ATL3
16	B3GNT5
17	BCL10
18	BCL3
19	BZW1
20	CALD1
21	CALR
22	CALU
23	CAPZA1
24	CASP4
25	CASP6
26	CASP7
27	CAST
28	CATSPER1
29	CD58
30	CD63
31	CDR2
32	CHPF2
33	CHSY1
34	CKAP4
35	CLDN23
36	CLEC2B
37	CLIC1
38	CMTM3
39	CMTM6
40	CNIH4
41	CSTA
42	CTSA
43	CTSB
44	DCBLD2
45	DENR
46	DERL1
47	DERL2
48	DNAJC10
49	DRAM1
50	DUSP6
51	EDEM2
52	EFEMP2
53	EIF4E2
54	ELMOD2
55	EMP1
56	ERI1
57	FAM114A1
58	FAM91A1
59	FCGR2A
60	FDX1
61	FKBP9
62	FNDC3B
63	FSTL1
64	FUCA2
65	GLA
66	GLB1
67	GLIPR1
68	GNG12
69	GPX8
70	GUSB
71	HEXB
72	HSP90B1
73	HSPA5
74	HUS1
75	IFNAR1
76	IFNGR2
77	IKBIP
78	IQGAP1
79	IRAK4
80	ITGB1
81	KDELR2
82	KLF10
83	KYNU
84	LAMC1
85	LDHA
86	LGALS1
87	LIMS1
88	LMAN1
89	LMNA
90	LOXL3
91	LY96
92	MAGT1
93	MANF
94	MAP2K3
95	MCFD2
96	MCL1
97	MDK
98	METRNL
99	MYCBP
100	MYL12A
101	MYL12B
102	MYL6
103	MYOF
104	NFKB1
105	NIPA2
106	NPC2
107	NRP1
108	NUCB2
109	OSTC
110	P4HB
111	PARVA
112	PDIA3
113	PDIA4
114	PDIA5
115	PDIA6
116	PEX13
117	PI4K2B
118	PLAU
119	PLAUR
120	PLBD1
121	PLK3
122	PLOD1
123	PLOD2
124	PMM2
125	PPIB
126	PPIC
127	PPP1R3B
128	PRDX4
129	PROCR
130	PROS1
131	PRSS23
132	PTPN12
133	PTPN2
134	PYGL
135	RAB27A
136	RAP2C
137	RCN1
138	RPE
139	RPN1
140	RPS6KA3
141	RUNX1
142	S100A11
143	S100A4
144	SAT1
145	SDCBP
146	SERPINH1
147	SH2B3
148	SH3GLB1
149	SHC1
150	SLC10A3
151	SLC25A24
152	SLC30A7
153	SLC43A3
154	SOAT1
155	SPATS2L
156	SPCS3
157	SPPL2A
158	SRPX2
159	SSR3
160	STT3A
161	STT3B
162	SURF4
163	TAGLN2
164	TANK
165	TGFBI
166	THBD
167	TIMP1
168	TMBIM6
169	TMED2
170	TMED5
171	TMOD3
172	TMTC3
173	TMX3
174	TNFAIP8
175	TNFRSF10B
176	TNFRSF12A
177	TNFRSF1A
178	TP53RK
179	TPM4
180	TRAM1
181	TSPAN4
182	TWSG1
183	UBE2D3
184	UGCG
185	VAMP5
186	VIM
187	WIPI1
188	WWTR1
189	ZCCHC9
190	ZDHHC5
191	ZNF267
